# Aberrant expression of the testis kinase TSSK6activates FAK–STAT3 signaling to promote tumorigenic growth

**DOI:** 10.64898/2026.03.10.710807

**Authors:** Magdalena Delgado, Ian Costello, Sruthi Potturi, Zane Gibbs, Angelique W. Whitehurst

**Affiliations:** Department of Pharmacology, UT Southwestern Medical Center, Dallas, TX 75390, USA

**Keywords:** TSSK6, focal adhesion, colorectal cancer, FAK, STAT3, Cancer testis antigen, PLEKHA7, MEF2C

## Abstract

Cancer–testis antigens (CTAs) are germ cell–restricted proteins aberrantly expressed in diverse malignancies, yet whether these proteins contribute to tumor progression remains poorly defined. The CTA Testis-Specific Serine Kinase 6 (TSSK6) is frequently expressed in colorectal cancer (CRC), where it promotes key hallmarks of tumor progression, including anchorage-independent growth, invasion, and in vivo tumor formation. However, the signaling network by which ectopic TSSK6 drives these phenotypes has not been established. Here, we define the signaling pathways regulated by TSSK6 in CRC cells. We demonstrate that TSSK6 promotes focal adhesion kinase (FAK) activation, leading to enhanced STAT3 Ser727 phosphorylation and increased STAT3-dependent transcription. Transcriptomic analyses revealed induction of gene programs enriched for extracellular matrix remodeling, cytoskeletal organization, adhesion, and motility in a STAT3-dependent manner. Disruption of the FAK–STAT3 signaling axis abrogated anchorage-independent growth and invasive outgrowth in a spheroid model. Collectively, these findings demonstrate that aberrant expression of a germline-restricted kinase promotes focal adhesion signaling, which activates STAT3-dependent transcriptional programs that promote anoikis resistance and invasive behavior in CRC.
