## Supplemental Table 1 for "Aberrant expression of the testis kinase TSSK6activates FAK–STAT3 signaling to promote tumorigenic growth"

### Sheet: Supplemental Table 1
Array Name	Experiment #1	Experiment #2	Average	Avedev
PLC-gamma1 (Y783)	1.03923	4.15293	2.59608	1.55685
STAT3 (Y705)	4.00366	0.355878	2.17977	1.82389
Akt 1/2/3 (T308)	0.84083	2.4153	1.62807	0.787235
c-Jun (S63)	1.04328	2.09007	1.56668	0.523397
Lyn (Y397)	0.947358	1.97428	1.46082	0.51346
Lck (Y394)	0.958606	1.87029	1.41445	0.45584
Fgr (Y412)	1.1455	1.56192	1.35371	0.208211
Yes (Y426)	1.28456	1.37656	1.33056	0.0460031
JNK1/2/3 (T183/Y185, T221/Y223)	1.05572	1.55219	1.30395	0.248238
Akt 1/2/3 (S473)	0.611228	1.87304	1.24213	0.630906
STAT2 (Y689)	0.791675	1.58172	1.1867	0.395022
MSK1/2 (S376/S360)	0.970489	1.34136	1.15593	0.185436
Chk-2 (T68)	0.890409	1.37027	1.13034	0.23993
p53 (S15)	1.0813	1.13264	1.10697	0.0256695
PDGF Rbeta (Y751)	0.988461	1.20592	1.09719	0.108731
WNK1 (T60)	1.05947	1.06082	1.06014	0.000675805
p53 (S46)	0.982557	1.00567	0.994114	0.0115575
p53 (S392)	0.958001	1.02078	0.989389	0.0313882
STAT5a/b (Y694/Y699)	0.954248	1.00344	0.978846	0.0245979
p38alpha (T180/Y182)	0.895836	1.05091	0.973372	0.0775357
ERK1/2 (T202/Y204, T185/Y187)	1.07237	0.868196	0.970282	0.102086
GSK-3alpha/beta (S21/S9)	1.0785	0.808581	0.94354	0.134959
B-catenin	0.750995	1.10599	0.92849	0.177495
STAT1 (Y701)	0.917865	0.915114	0.916489	0.00137538
HSP60	0.796133	1.01809	0.907109	0.110976
p70 S6 kinase (T421/S424)	0.98144	0.827239	0.904339	0.0771005
Src (Y419)	0.800069	1.00279	0.901429	0.101359
CREB (S133)	0.654302	1.14255	0.898424	0.244122
STAT6 (Y641)	1.28827	0.444847	0.866556	0.421709
eNOS (S1177)	1.03411	0.690852	0.862483	0.171631
EGFR (Y1086)	0.84643	0.858898	0.852664	0.00623391
PRAS40 (T246)	0.701946	0.98213	0.842038	0.140092
HSP27 (S78/S82)	0.613251	0.984711	0.798981	0.18573
p70 S6 kinase (T389)	0.77375	0.75292	0.763335	0.0104151
GSK-3beta (S9)	0.915208	0.56622	0.740714	0.174494
PYK2 (Y402)	0.632223	0.545679	0.588951	0.0432721
RSK1/2/3 (S380/S386/S377)	0.548478	0.599322	0.5739	0.0254217
RSK1/2 (S221/S227)	0.529394	0.602328	0.565861	0.0364669
STAT3 (S727)	0.395716	0.702512	0.549114	0.153398
