## Supplemental Table 2 for "Aberrant expression of the testis kinase TSSK6activates FAK–STAT3 signaling to promote tumorigenic growth"

### Sheet: Gene List from TSSK6 KD
HGNC_Symbol	Log2(Fold Change)	P-Value
AAGAB	-0.529212	1.07e-23
ABCC2	-0.80506	7.8e-73
ABCD1	-0.587465	1.31e-11
ABCG4	-0.57012	0.000132531
ABHD10	-0.749581	6.61e-47
ABHD11	-0.714064	9.83e-26
ABHD3	-0.628215	1.11e-33
ABI2	-0.716623	9.68e-51
ACAA1	-0.771026	6.14e-36
ACACB	-0.57997	4.25e-10
ACBD4	-0.703238	0.000164299
ACOX1	-0.548204	9.55e-32
ACOXL	-0.68095	2.92e-06
ACP3	-2.72399	5.29e-18
ACSM3	-0.728415	8.09e-08
ACTL8	-2.881	5.44e-25
ACVR2B	-0.733455	2.52e-31
ADA	-0.648976	9.94e-20
ADAP1	-1.13785	4.55e-31
ADCK1	-0.51635	3.8e-06
ADGRB1	-0.645537	5.41e-05
ADGRF4	-1.99769	1.1e-08
ADGRL1	-0.575287	3.38e-26
ADM	-0.676619	2.43e-32
ADRA2B	-1.11197	0.00179341
AFG3L2	-2.10108	1.71e-32
AFMID	-0.657016	9.07e-22
AGPAT3	-0.571639	1.77e-41
AGPAT4	-0.870881	7.41e-35
AHDC1	-0.523646	9.7e-15
AK3	-0.510184	2.51e-20
AKAP6	-0.50464	0.0030927
AKR1C3	-1.08718	1.54e-05
ALAD	-0.640492	3.67e-19
ALDH3B2	-6.07963	2.18e-05
ALDOC	-0.85355	5.54e-08
ALOX15	-2.16171	2.67e-08
ALPK3	-1.39841	4.53e-12
AMN1	-0.728355	5.94e-18
AMOT	-0.552909	2.89e-11
ANAPC5	-0.611908	6.14e-56
ANK1	-0.641399	2.27e-05
ANK3	-0.601573	2.17e-12
ANKFY1	-0.629137	1.5e-33
ANKRD10	-0.61245	2.21e-31
ANKRD13B	-1.04052	4.89e-62
ANKRD18EP	-0.696359	2.51e-07
ANKRD22	-2.70634	1.9e-10
ANKRD35	-2.87066	0.00370433
ANKRD37	-0.817786	0.00050163
ANKRD39	-0.694905	1.14e-16
ANKRD54	-0.559056	7.26e-19
ANKRD62	-2.35801	0.0014138
ANKRD9	-0.838032	3.22e-22
ANKS1A	-0.639768	4.32e-26
ANO7	-0.919364	0.00191945
ANXA10	-1.13641	3.85e-57
ANXA9	-1.00871	5.87e-09
AP1M2	-0.997778	3.43e-93
AP1S1	-0.948063	7.88e-119
AP1S3	-0.514638	1.05e-25
AP5B1	-0.585655	3.25e-15
APBB1	-0.504235	9.42e-12
APH1B	-0.513154	3.77e-05
AQP1	-1.47754	1.79e-05
ARHGAP26	-0.70545	7.32e-39
ARHGAP32	-0.512879	2.8e-28
ARHGAP5-AS1	-0.799464	0.00177401
ARHGDIA	-0.567724	2.19e-44
ARHGEF3	-0.76819	8.76e-39
ARID5A	-0.611314	3.42e-15
ARID5B	-1.26216	4.4e-18
ARL14EPL	-1.70094	3.95e-109
ARL15	-0.562698	3.15e-15
ARL3	-0.575419	5.15e-25
ARL6IP5	-0.68767	2.65e-50
ARNILA	-1.70334	0.00548901
ARRB2	-0.536374	4.33e-21
ARSH	-4.63794	0.00877656
ART5	-0.548957	0.0058194
ARV1	-0.759302	0.000421994
ASB9	-1.25874	5.16e-13
ASPHD1	-0.797896	4.06e-11
ATAD2	-0.602163	5.89e-34
ATP2A3	-1.50719	8.93e-74
ATP2C1	-0.567567	6.5e-26
ATP2C2	-0.836688	2.68e-36
ATP6V0E2	-0.879864	9.66e-32
ATP6V1F	-0.579306	2.45e-30
ATP6V1G2	-0.818094	0.00943831
ATP8A1	-0.630311	0.00583421
ATP8B1	-1.43507	9.85e-142
ATP9A	-0.603632	6.33e-33
ATXN7L3B	-0.599013	3.95e-43
AUH	-0.894109	1.69e-33
B3GAT1	-1.00034	0.00969359
B3GNT2	-0.51982	5.6e-25
B3GNT3	-0.569721	2.32e-20
B3GNT7	-0.76872	6.86e-23
B4GALT3	-0.537997	8.93e-25
BAAT	-1.47557	0.00614889
BACH2	-0.990882	3.22e-15
BAD	-0.805543	9.39e-36
BAHD1	-0.568861	1.36e-33
BAIAP2-DT	-0.590508	7.97e-20
BARX2	-1.03133	6.87e-05
BCAS1	-0.901825	0.00210763
BCAT2	-0.558591	7.69e-27
BCL11A	-0.87982	0.00073104
BCL2L11	-0.873469	6.14e-43
BCL2L12	-0.630282	6.33e-26
BCL7A	-0.669125	3.07e-30
BCO2	-2.09387	1.79e-48
BCORL1	-1.17381	9.36e-77
BCRP2	-1.74896	0.002339
BCYRN1	-0.814439	2.03e-05
BDH2	-1.03313	1.64e-21
BDNF	-1.07191	3.7e-85
BEND3P1	-1.37941	0.00193373
BID	-0.533362	3.57e-31
BIN3	-0.580583	1.91e-13
BIRC5	-0.604695	2.59e-07
BLOC1S1	-0.542411	4.06e-06
BLOC1S4	-1.66443	4.89e-50
BMERB1	-0.525374	3.7e-16
BMF	-1.21882	4.59e-10
BMP6	-0.897614	3.59e-12
BMP8A	-0.558311	2.31e-05
BNIPL	-1.98152	5.29e-11
BOK	-0.948801	1.37e-49
BORCS8	-0.779412	9.59e-12
BRD3	-0.812814	2.92e-39
BRK1	-1.00987	7.87e-74
BRSK2	-1.31806	2.43e-72
BSPRY	-0.664587	4.43e-31
BTN3A3	-0.604828	0.00610248
BZW1	-0.537145	2.98e-20
BZW1P2	-0.614669	2.44e-07
C11orf49	-0.535558	3.18e-15
C11orf95	-0.597322	1.01e-21
C12orf45	-0.512094	8.69e-16
C12orf75	-0.681596	4.55e-29
C14orf132	-0.741057	1.71e-09
C15orf41	-0.955202	9.69e-43
C15orf48	-1.50755	0.00177337
C15orf65	-0.87621	0.00951763
C16orf74	-0.539985	1.39e-09
C19orf57	-0.849764	0.00402744
C1orf21	-0.889383	1.04e-17
C1orf210	-1.40823	3.68e-21
C1QL1	-0.746928	0.00135376
C1QL4	-0.818798	2.99e-14
C1QTNF2	-1.25909	4.11e-05
C1R	-1.43647	9.78e-14
C2orf50	-1.02576	0.000242957
C4orf3	-1.14491	3.56e-74
C4orf33	-0.769707	6.74e-14
C6orf141	-0.569833	1.36e-10
C6orf47	-0.535944	1.99e-08
C7orf50	-0.612778	3.71e-20
C9orf116	-0.56965	6.4e-07
CA11	-0.664655	7.16e-15
CA14	-0.878879	0.000981288
CA9	-3.3351	5.62e-13
CACFD1	-0.641392	2.02e-07
CACNA1G	-1.1739	3.97e-21
CACNB2	-0.813981	7.48e-05
CACUL1	-0.708274	3.65e-59
CADPS2	-0.5675	1.94e-15
CALM3	-1.10479	1.32e-29
CALR	-0.959948	1.24e-80
CAMK1	-0.525572	3.99e-05
CAMK1D	-0.759516	2.56e-38
CAMK2B	-1.15751	0.00305539
CAMK2N1	-0.661626	1.32e-22
CAPN5	-0.522748	6.31e-15
CAPN6	-0.755886	0.000560321
CARHSP1	-0.584748	9.21e-19
CARMIL2	-0.813291	1.18e-31
CASP9	-0.506832	3.66e-09
CASZ1	-0.715773	6.98e-12
CAV2	-0.690744	1.39e-68
CBFA2T3	-0.572779	2.24e-12
CBR4	-0.543515	2.57e-16
CCBE1	-0.684419	0.00035026
CCDC120	-0.645307	1.32e-14
CCDC121	-0.970223	2.75e-08
CCDC126	-0.534994	1.55e-05
CCDC184	-0.64442	0.00848721
CCDC28B	-0.884387	8.45e-07
CCDC69	-0.893865	1.07e-45
CCDC74A	-1.02527	6.62e-22
CCDC74B	-1.30989	2.27e-08
CCDC83	-4.20565	6.47e-10
CCDC85A	-1.39535	0.000610893
CCDC85B	-0.58236	5.4e-23
CCDC85C	-0.638227	3.28e-39
CCL22	-2.81342	8.43e-05
CCM2	-0.869653	9.28e-40
CCN3	-0.818819	1.67e-16
CCNG2	-0.751489	9.66e-26
CCNT2-AS1	-0.992184	3.33e-06
CD164L2	-0.639694	0.00812867
CD24	-0.511879	5.93e-11
CD37	-0.789352	8.04e-11
CD99P1	-0.568204	1.33e-05
CDC25A	-0.555209	4.27e-24
CDC25B	-0.55428	8.78e-21
CDC42BPG	-0.574784	6.3e-26
CDC45	-0.520589	2.03e-15
CDH1	-0.707253	1.8e-77
CDH24	-0.567273	5.66e-12
CDH3	-0.575017	2.69e-23
CDK5	-0.621589	3.28e-19
CDK5R2	-0.723817	0.00364955
CDKL2	-1.00518	6.95e-06
CDKN1C	-0.52852	7.38e-06
CDKN2C	-0.724298	7.47e-16
CDKN2D	-0.63265	1.2e-12
CDS1	-0.672975	2.66e-40
CEBPA-DT	-0.645146	0.00592522
CEND1	-2.48002	4.86e-19
CENPW	-0.88342	2.76e-28
CEP170B	-0.990981	8.13e-59
CERS2	-0.634457	1.45e-36
CFAP20DC	-0.533326	0.000308574
CFAP74	-1.07645	5.63e-08
CFAP77	-1.92365	7.4e-08
CFAP99	-1.3043	0.00622204
CFDP1	-0.770553	1.26e-29
CFHR1	-2.32624	0.00205309
CGNL1	-0.737422	2.08e-15
CHCHD6	-0.81579	6.77e-24
CHD5	-0.66576	1.64e-26
CHKB-DT	-1.06581	8.57e-10
CHMP1B	-0.562659	1.06e-18
CHMP6	-0.562222	1.65e-16
CHN1	-0.693288	5.5e-16
CHRNA3	-0.761017	0.00566781
CHST14	-0.55963	3.2e-13
CIBAR1	-0.505499	6.65e-20
CIBAR1P1	-0.613562	4.46e-06
CIC	-0.628226	1.1e-44
CILP2	-1.06304	4.69e-47
CITED4	-0.52688	0.00285276
CKMT1A	-0.845438	4.17e-05
CKMT1B	-0.855235	4.53e-08
CKMT2-AS1	-0.532766	5.12e-05
CLDN4	-1.08526	6.77e-103
CLDN7	-0.60539	1.32e-37
CLDN9	-1.47202	1.06e-05
CLDND1	-0.64325	5.45e-63
CLSTN1	-0.566445	4.13e-31
CLUH	-0.537795	7.36e-28
CMPK2	-0.606907	0.0012382
CMTR1	-0.587991	2.81e-27
CNN2	-0.968195	1.08e-20
CNTN1	-1.09818	5.09e-35
CNTNAP2	-0.685585	2.32e-06
COA4	-0.587629	2.1e-37
COL1A1	-0.921565	3.3e-46
COL3A1	-2.47716	1.94e-09
COL4A5	-0.541873	8.93e-24
COL4A6	-0.80703	2.74e-10
COL5A3	-0.893144	0.00381779
COLGALT1	-0.62255	9.89e-33
COPS9	-0.541768	1.15e-21
COQ9	-0.534262	2.78e-24
CORO1A	-1.71473	7.55e-38
COX14	-0.628551	2.89e-15
COX16	-0.536547	0.00493134
COX7B	-0.723115	2e-23
COX8A	-0.683872	2.69e-50
CPD	-1.12731	6.58e-115
CPEB3	-0.835039	2.67e-23
CPLX1	-0.741568	1.76e-23
CPOX	-0.744666	3.74e-55
CPT1C	-1.0221	9.25e-10
CRABP2	-0.589122	2.14e-25
CRADD	-0.502457	4.04e-09
CRB3	-0.674632	6.82e-20
CREG2	-1.21316	6.32e-07
CRIP2	-1.09219	5.73e-38
CRISPLD2	-1.07647	7.68e-27
CRYBG1	-0.594086	2.24e-34
CRYBG2	-0.575063	1.18e-17
CRYM	-0.84686	5.23e-12
CSRNP1	-0.540752	4.14e-16
CTIF	-0.639731	4.07e-29
CTNNBL1	-0.882335	5.53e-64
CTR9	-0.623566	4.74e-52
CTSH	-0.626309	2.25e-13
CTSL	-1.34392	2.36e-168
CTSV	-0.526526	5.05e-10
CTXN1	-1.04871	1.54e-10
CUX1	-0.598748	1.79e-35
CXXC5	-0.63238	8.08e-30
CYB561D2	-0.519941	5.89e-06
CYB5A	-0.951908	1.7e-52
CYB5RL	-0.853829	2.76e-23
CYC1	-0.591738	5.82e-35
CYP2T1P	-1.39729	0.000370312
CYP4F22	-1.17267	5.34e-22
CYP4F3	-0.529483	6.26e-05
CYTH1	-0.628173	7.65e-24
CYTH4	-0.848982	9.24e-10
DAAM1	-0.680964	1.02e-27
DACT1	-0.555873	2.5e-08
DACT3	-0.903396	7.73e-13
DANCR	-0.896164	9.62e-65
DBF4B	-0.687858	7.03e-18
DCAF6	-0.571	1.41e-39
DCP1A	-0.828176	1.54e-54
DCTPP1	-0.576878	1.65e-24
DCXR	-0.520253	1.06e-24
DDN	-1.03987	1.19e-41
DDX49	-0.64394	1.89e-47
DENND1C	-1.04582	1.74e-39
DENND5B	-1.10405	3.32e-92
DEPTOR	-0.639586	0.000200533
DGCR11	-0.680785	1.52e-06
DHDH	-1.15963	1.4e-10
DHFR	-0.54848	7.99e-06
DIO3	-1.04566	0.00110263
DIRAS3	-2.12091	3.41e-26
DIXDC1	-0.698953	5.45e-22
DKK1	-0.729366	1.52e-13
DLG3	-0.565378	1.55e-32
DLG5-AS1	-1.05228	0.00629038
DLGAP5	-0.642857	2.36e-28
DMBX1	-0.600698	4.26e-05
DMRT1	-1.09451	1.01e-15
DNAAF3	-0.518055	3.38e-10
DNAH11	-0.83022	2.59e-07
DNAJC27	-0.798711	2.74e-15
DNER	-1.15316	2.24e-39
DNMT3A	-0.590813	1.06e-17
DOK7	-0.615575	0.00466362
DOP1B	-0.613143	3.32e-19
DOT1L	-0.873509	6.92e-62
DPCD	-1.14196	4.98e-44
DPF1	-0.615657	1.02e-14
DPF3	-0.793435	0.00264901
DPP3	-0.686099	4.44e-52
DPP4	-1.01644	1.24e-48
DPYSL4	-0.65535	1.18e-09
DPYSL5	-0.883348	2.59e-33
DTYMK	-0.949382	6.25e-49
DUSP10	-0.596482	4.13e-08
DUSP19	-1.08055	1.84e-07
DUSP3	-1.01656	1.72e-51
DUSP4	-0.544225	4.65e-51
E2F1	-0.510599	2.9e-12
ECSIT	-0.546177	2.11e-19
EEPD1	-0.787663	5.33e-19
EFHD2	-0.895453	1.06e-53
EFNA1	-0.526092	2.28e-12
EFNA2	-0.581502	8.71e-07
EFNA3	-1.02552	8.23e-28
EFNA4	-0.563684	4.61e-09
EFR3B	-0.506552	3.38e-05
EGFL7	-0.835756	2.55e-36
EGLN3	-0.742729	7.51e-19
EGR3	-1.61398	1.39e-08
EHD1	-0.51756	7.42e-26
EID1	-0.582175	8.63e-38
EIF3KP1	-2.40793	0.00147808
EIF4G3	-0.561789	2.17e-45
ELF3-AS1	-0.686534	2.39e-08
ELFN2	-1.31498	4.58e-137
ELOF1	-0.508675	7.81e-25
ELOVL3	-0.99948	5.42e-17
EMID1	-0.751522	8.72e-09
EML1	-0.637537	3.28e-21
EMP2	-0.59565	2.89e-19
ENHO	-0.638206	0.000103702
ENO2	-0.847459	2.23e-50
EPAS1	-0.848186	5.47e-47
EPB41L1	-0.542803	2.64e-37
EPHA1	-1.20245	1.23e-67
EPHB1	-1.25796	0.00259347
EPHB2	-0.582075	2.93e-21
EPHB3	-1.144	1.33e-34
EPN1	-1.01705	9.48e-74
EPN2	-0.812872	8.12e-59
EPN3	-2.04681	1.79e-195
EPPK1	-0.632636	1.33e-16
EPS8	-0.57666	1.01e-46
ERG28	-0.643298	1.86e-17
ESAM	-0.794576	9.8e-21
ESRRAP2	-1.39869	0.00462486
EVL	-0.522988	4.61e-08
EXO1	-0.710759	1.86e-23
EXOC3-AS1	-0.805849	0.00404738
EYA3	-0.536141	1.01e-25
F10	-0.69303	2.54e-05
F2R	-1.13121	1.09e-60
F2RL1	-0.506652	1.94e-29
FAAH	-0.570434	2.17e-11
FAAP24	-0.627007	5.06e-08
FAM104B	-0.542392	9.98e-08
FAM110A	-0.555715	3.95e-13
FAM122B	-0.897222	1.05e-69
FAM131A	-0.6119	1.75e-13
FAM131C	-0.592678	3.28e-07
FAM13A	-0.806767	1.07e-30
FAM166C	-0.516365	4.3e-05
FAM168A	-0.572632	5.72e-30
FAM171A2	-0.600441	2.28e-11
FAM210B	-1.07986	1.1e-51
FAM222A	-0.516871	8.3e-08
FAM81A	-0.754414	1.23e-16
FAM89B	-0.908934	3.72e-10
FAM8A1	-0.500048	1.79e-20
FANK1	-0.515722	0.00142125
FARS2	-0.530923	3.44e-07
FBXL15	-0.530658	4.61e-08
FBXO21	-0.759054	2.32e-39
FBXO33	-0.59026	1.51e-25
FBXO34	-0.516299	1.21e-18
FBXW9	-0.684839	6.02e-11
FDX1	-0.759275	4.96e-36
FEM1A	-0.622176	1.79e-11
FER1L4	-1.20925	5.76e-22
FER1L5	-0.909921	0.00248435
FGD3	-1.01421	1.08e-21
FGFBP1	-0.713745	4.39e-21
FGFBP3	-0.630616	0.00115742
FHDC1	-0.596187	3.78e-09
FKBP2	-0.707958	0.000710766
FKBP5	-0.627549	3.33e-29
FLRT3	-0.869982	1.56e-07
FLVCR1-DT	-0.826324	8.47e-12
FMC1	-0.638326	0.000419775
FMO4	-0.753775	3.75e-05
FNDC10	-0.885906	5.28e-16
FNIP2	-0.62958	3.31e-19
FOS	-0.697045	7.94e-07
FOXO1	-0.549657	1.63e-14
FOXO4	-1.26696	2.62e-34
FRK	-1.17847	2.87e-67
FRMD4B	-0.795241	1.47e-09
FRRS1	-0.920553	1.07e-31
FSTL4	-1.47584	2.9e-07
FTO	-0.506948	1.08e-15
FXR1	-0.505942	1.03e-39
FXYD7	-1.99204	0.00213248
FZD4	-0.603572	4.54e-12
GABPB1-IT1	-0.619327	0.000311756
GABRD	-0.710571	6.68e-10
GABRQ	-0.657907	1.92e-24
GAL3ST4	-0.751091	0.00824767
GALK1	-0.681409	2.42e-26
GALM	-0.60009	1.19e-16
GALNT11	-1.00594	1.51e-45
GALNT18	-0.595441	6.44e-24
GALNT6	-0.617254	1.04e-32
GASK1B	-1.66338	4.28e-24
GATA2	-0.894264	2.21e-44
GATA2-AS1	-0.612322	8.77e-09
GBP2	-3.06933	4.46e-31
GBP5	-1.92381	0.00141918
GCSAM	-0.844279	0.000779313
GDF11	-1.15383	4.01e-53
GDPD3	-1.28886	5.94e-09
GEM	-0.620786	3.74e-15
GFPT2	-0.696564	2.29e-21
GIPC1	-0.511253	4.13e-40
GJA1	-3.02313	2.62e-05
GJB5	-0.526397	1.09e-06
GLB1L	-0.537814	0.00735086
GLB1L2	-0.958422	1.2e-82
GMFB	-1.31237	6.16e-164
GNAI1	-0.677503	1.57e-62
GNAZ	-0.561394	2.94e-10
GNG7	-0.881784	1.09e-19
GON7	-0.504447	4.41e-05
GPAM	-0.787472	6.13e-51
GPD1	-1.09019	1.29e-10
GPLD1	-0.624809	6.3e-07
GPNMB	-1.29692	2.55e-07
GPR143	-0.507168	0.00492646
GPR15	-1.23025	7.01e-09
GPR153	-0.671561	3.13e-13
GPR155	-0.549499	3.26e-07
GPR20	-1.02057	0.00340883
GPR3	-1.44499	2.66e-29
GPR37	-0.501464	6.19e-06
GPRC5B	-0.938765	5.75e-29
GPRC5C	-0.573564	1.98e-22
GPRC5D-AS1	-0.725641	5.14e-07
GRHL1	-0.56516	1.66e-12
GRHL2	-1.58398	1.34e-119
GRHL3	-0.532722	4.36e-09
GRIK4	-1.041	4.61e-05
GRIK5	-0.848912	0.000876801
GRIN3A	-1.36837	0.000318419
GRK5	-0.81669	2.38e-37
GRK6	-0.501197	1.62e-17
GRWD1	-0.579604	8.49e-28
GSR	-0.621352	1.29e-48
GSTA4	-1.44911	0.000989281
GTF2IP1	-0.753769	1.46e-05
GTF2IP4	-1.16349	7.22e-33
H1-0	-0.873283	4.09e-13
H1-10	-1.05864	1.12e-14
H19	-2.23791	4.03e-15
H2AW	-1.40867	3.12e-44
H2BC21	-0.541021	0.0087026
H3-3A	-0.576766	6.98e-15
H3P16	-0.621006	9.75e-13
H3P6	-0.703183	2.75e-12
HABP4	-0.554899	1.23e-27
HAUS8	-0.546294	1.94e-15
HBG2	-0.549744	1.76e-05
HCCS	-1.01897	1.06e-64
HCP5	-0.944758	6.03e-15
HDAC11	-0.765832	6.09e-23
HEPH	-1.46565	2.93e-10
HHLA3	-0.963303	3.5e-10
HIC2	-0.530144	2.88e-13
HIRA	-0.669484	9.89e-20
HIVEP3	-1.03577	1.23e-40
HLA-DQB1	-1.32561	2.56e-16
HLA-DQB2	-1.19265	0.00462713
HLA-DRA	-1.19412	3.64e-11
HLA-F	-0.795599	2.21e-17
HMGB1P1	-0.620713	0.00145805
HMGN3-AS1	-1.23505	0.000566128
HOMER3	-0.634787	1.2e-21
HOXA5	-1.36488	6.24e-31
HOXA6	-1.359	7.69e-12
HOXB13	-0.907612	6.67e-27
HOXC10	-0.688412	7.06e-07
HOXC13	-0.688603	2.72e-08
HPCAL4	-1.08713	1.73e-36
HPSE	-0.575877	1.34e-26
HS1BP3	-0.618688	1.54e-15
HS3ST1	-0.630686	1.77e-43
HS6ST1	-0.504425	3.23e-23
HS6ST1P1	-0.713772	0.0086129
HS6ST3	-1.84728	9.33e-07
HSD11B1L	-0.813322	0.00193382
HSD3B7	-0.742827	0.00032396
HSH2D	-0.84751	1.62e-38
HSPA12B	-0.88983	2.85e-05
HSPA2	-0.51899	3.7e-06
HTR1D	-0.645594	1.43e-11
HTR3A	-2.10928	0.000263844
HTR7	-0.72146	3.53e-37
HYKK	-0.674678	2.11e-06
ID2	-0.702355	3.46e-30
ID3	-1.13538	2.99e-69
IDH2	-0.570302	1.5e-16
IFI44	-1.37471	4.72e-05
IFIT1	-1.03083	8.16e-22
IFITM1	-1.44844	1e-05
IFITM3	-0.517754	3.58e-44
IFT57	-0.517486	3.61e-23
IGFBP3	-0.717292	0.00313509
IGHE	-1.89409	0.000964595
IGSF10	-2.75885	0.00349719
IGSF3	-0.719011	1.53e-48
IGSF9	-1.09705	1.57e-33
IL10RA	-0.831233	1.03e-08
IL11RA	-0.667094	0.000204634
IL17RE	-0.681797	2.33e-10
IL18	-0.547935	1.34e-06
IL18R1	-0.566958	0.000121603
IL1RN	-0.689689	0.00391654
IL22RA1	-1.55822	1.66e-37
IL36RN	-5.78869	9.29e-05
ILF3-DT	-0.713844	8.13e-13
ILRUN	-0.535087	2.37e-24
IMP3	-1.02973	1.6e-63
IMPDH1	-1.07264	1.01e-91
INAVA	-0.602343	5.82e-18
INPP5F	-0.571388	1.04e-24
INPP5K	-0.615407	8.78e-24
IPO5P1	-0.752144	0.000148155
IQCD	-0.847532	6.05e-08
IQCE	-0.544563	8.86e-24
IRX5	-0.693328	0.00405271
ISG15	-1.26253	4.99e-107
ITGA1	-0.504198	0.000272797
ITGB8	-0.82039	3e-24
ITPKA	-0.600416	5.42e-08
ITPKB	-0.502412	3.11e-10
JAGN1	-0.697758	2.55e-05
JAM3	-0.842739	0.00154651
JUP	-0.562057	1.55e-55
KALRN	-0.778552	3.67e-18
KANK2	-0.581644	5.6e-23
KANSL3	-0.715099	5.34e-37
KAZN	-0.878651	2.91e-48
KBTBD7	-0.516197	6.96e-09
KCNAB2	-0.569031	8.32e-18
KCNF1	-1.01696	2.11e-05
KCNH2	-0.515444	5.76e-16
KCNH3	-0.742058	7.73e-37
KCNK1	-0.672416	9.38e-39
KCNK9	-0.777588	8.22e-05
KCNMB4	-0.963601	2.94e-20
KCNN3	-1.80589	4.46e-08
KCNQ2	-1.01891	6.18e-45
KCNS3	-1.69234	2.24e-56
KCTD11	-0.6192	4.55e-08
KCTD17	-0.654133	5.82e-22
KCTD20	-0.652524	1.07e-41
KDF1	-0.536522	2.16e-15
KHK	-0.79465	3.92e-10
KIAA0100	-0.591608	1.14e-35
KIAA0319	-1.09434	5.79e-13
KIAA0930	-1.26171	3.14e-27
KIAA1143	-0.511435	6.03e-23
KIF18A	-0.576976	3.53e-22
KIF26A	-0.788855	4.8e-25
KIF5C	-0.827917	1.82e-35
KIF9	-0.659323	1.47e-11
KLF12	-0.555479	3.97e-09
KLHDC3	-0.543965	1.4e-33
KLHL25	-0.520871	8.82e-09
KLHL26	-0.509355	6.1e-12
KLHL41	-2.98175	4.89e-09
KLK1	-0.97095	1.86e-06
KLRG2	-0.910337	0.00470829
KREMEN1	-0.868781	2.47e-46
KRT13	-2.70239	1.38e-53
KRT20	-3.14505	3.68e-96
KRT23	-0.565909	2.78e-21
KRT36	-1.83171	0.00854228
KRT9	-1.49498	0.00937289
KRTAP4-12	-5.20024	0.000186838
KSR2	-0.501024	6.53e-12
L3MBTL3	-1.16452	2.34e-99
LAD1	-0.66173	3.37e-54
LAMTOR4	-0.736132	1.21e-41
LAPTM4B	-0.532758	4.24e-55
LCA5	-0.747455	3.15e-11
LDHAP7	-0.661684	0.000633432
LGR4	-0.730265	4.32e-26
LHPP	-0.635854	4.69e-11
LHX1	-1.99135	1.58e-10
LIMK1	-0.548028	4.41e-34
LINC00337	-0.667225	0.00581691
LINC00920	-0.590453	0.00982918
LINC01135	-1.07282	0.00595852
LINC01213	-5.78551	1.3e-05
LINC01278	-0.665191	1.71e-11
LINC01315	-1.55279	2.61e-31
LINC01668	-2.09951	0.00435671
LINC01694	-1.04569	0.00192269
LINC01792	-2.05265	0.000842483
LINC01806	-0.660203	3.67e-08
LINC01963	-0.500068	4.75e-10
LINC02458	-0.626453	0.00376269
LINC02653	-4.0246	1.38e-05
LINC02724	-1.30539	0.00473604
LIPH	-0.616313	1.25e-18
LIVAR	-2.18017	1.63e-10
LMAN2	-0.535391	2.28e-46
LMF1	-0.529354	8e-05
LMTK3	-1.08763	3.35e-75
LNCAROD	-1.10057	5.35e-29
LNX1	-0.829294	7.27e-13
LOH12CR2	-1.65597	0.000319429
LONRF2	-1.77939	1.33e-62
LOXL2	-0.527879	1.02e-17
LRATD2	-0.575119	2.22e-23
LRP1B	-1.1734	1.27e-07
LRP3	-0.642994	4.67e-26
LRRC1	-0.515957	7.31e-25
LRRC20	-0.536932	3.23e-09
LRRC23	-1.49216	3.73e-30
LRRC32	-1.04709	0.00445163
LRRC40	-0.519458	5.17e-18
LRRC45	-0.5446	3.47e-19
LRRC49	-0.789116	4.87e-18
LRRC4B	-1.18729	7.97e-07
LRRC73	-1.73084	1.63e-07
LRRC75A	-0.54886	0.00168788
LTBP1	-0.552815	1.54e-16
LYL1	-0.973222	0.000678789
LYPD3	-1.09022	6.09e-16
LYPD5	-0.972022	4.34e-10
LYPD6B	-0.879954	3.01e-13
LZTS1	-0.794044	1.67e-11
MACC1	-1.22452	1.91e-120
MAGEE1	-0.577398	0.000238019
MAGEF1	-0.753785	6.57e-32
MALL	-1.07412	1.48e-14
MAMSTR	-0.889323	0.00217258
MAN1A1	-0.512238	3.8e-27
MAN1C1	-0.980417	3.36e-06
MANBA	-0.708523	3.23e-30
MANEAL	-0.585042	6.23e-17
MAP1A	-1.45747	7.32e-49
MAP2K6	-1.15218	0.00088349
MAP3K13	-0.760652	8.44e-40
MAP3K20	-0.673368	6.33e-48
MAPK8IP1	-0.761054	5.42e-24
MAPK8IP2	-0.851076	8.46e-35
MAPKAPK2	-0.568542	3.02e-36
MAPRE3	-0.79764	1.35e-23
MARCHF5	-0.589056	6.95e-37
MARCKSL1	-0.843011	4.21e-11
MARVELD3	-0.572441	1.97e-15
MAST3	-0.703351	6.58e-22
MAT1A	-1.24325	1.27e-05
MAZ	-0.791837	1.43e-50
MBNL1-AS1	-1.37495	0.000134653
MCF2L	-0.541669	7.76e-14
MCMDC2	-0.971542	0.00481457
MDGA1	-0.831164	8.47e-09
MED12L	-1.12399	2.25e-25
MED22	-0.614582	1.73e-18
MED24	-0.522752	8.35e-25
MED31	-0.532094	1.15e-06
MEF2C	-1.02773	2.95e-87
MEGF9	-0.756958	6.34e-43
MEIS2	-0.733422	8.46e-35
METRN	-0.714056	7.53e-30
METRNL	-0.752342	1.94e-46
METTL7A	-2.45286	9.09e-39
MEX3A	-0.847339	6.24e-19
MEX3B	-0.722706	2.7e-06
MFGE8	-0.656704	2.06e-42
MFSD13A	-0.853663	3.13e-33
MFSD6	-0.511006	1.52e-25
MGAT4B	-0.810679	3.85e-63
MGMT	-0.540314	1.98e-07
MIEN1	-0.790562	1.81e-46
MIPEP	-0.732902	1.34e-19
MIR210HG	-1.00779	0.000140962
MLEC	-0.523323	1.59e-28
MLF1	-0.530144	3.33e-21
MLXP1	-1.27885	0.00398704
MMP15	-0.714865	3.93e-52
MMP17	-0.519389	7.08e-11
MMP24OS	-0.729352	3.14e-24
MN1	-0.579051	1.3e-06
MOAP1	-0.680071	2.98e-16
MOB3A	-1.00165	2.55e-44
MORN2	-0.690584	1.18e-09
MORN3	-1.32342	0.00279668
MOSPD3	-0.784984	3.28e-17
MPLKIP	-0.503831	1.01e-13
MPND	-0.573037	2.96e-09
MPP1	-0.627887	1.5e-12
MPP2	-0.970451	3.64e-51
MPRIP	-0.597562	1.51e-45
MPZL2	-0.648219	1.53e-22
MRAP2	-0.57266	3.44e-05
MRI1	-0.535504	5.01e-06
MRPL20-DT	-0.51498	0.000832073
MRPL34	-0.748702	1.18e-34
MRPL41	-0.599127	8.27e-26
MRPL44	-0.59164	1.68e-32
MRPL50	-0.577622	4.46e-26
MRPL51	-0.558814	2.06e-27
MRPS14	-0.515128	1.79e-11
MRPS17	-0.593989	1.23e-08
MRPS24	-0.869917	0.00118092
MSI2	-0.519615	3.88e-34
MTFP1	-0.611831	4.55e-05
MTMR12	-0.675626	4.43e-32
MTSS1	-0.556256	2.91e-07
MTSS2	-0.727452	4.1e-30
MUC13	-1.44026	1.19e-25
MX2	-2.17591	0.00729495
MYOM3	-0.878501	1.02e-24
MYPN	-0.837337	6.46e-10
MYT1	-0.81045	2.57e-16
MYZAP	-0.961287	1.24e-07
NAB2	-0.880327	4.85e-35
NABP2	-0.805362	3.31e-28
NAGA	-0.566773	1.22e-18
NAP1L5	-0.972809	2.25e-14
NARF	-0.545241	8.16e-32
NAT14	-0.622813	3.47e-16
NBL1	-0.547116	7.54e-37
NCALD	-1.02722	4.64e-09
NCAM1	-0.745168	2.47e-05
NCBP2AS2	-0.516973	7.57e-09
NCKAP5	-2.00709	1.85e-05
NCKIPSD	-0.533949	2.2e-20
NCS1	-0.817578	3.28e-44
NDRG4	-0.605115	1.51e-14
NEIL2	-0.636391	3.5e-07
NEK2	-0.507231	1.5e-13
NEK5	-1.01927	3.29e-06
NELFA	-0.702338	1.42e-31
NEURL1	-0.629859	4.62e-05
NF2	-0.575384	2.57e-27
NGFR	-1.10465	5.35e-45
NHLRC3	-0.530761	9.71e-07
NHP2	-0.542991	6.18e-31
NIFK-AS1	-0.704776	0.000292462
NLRC5	-0.660007	2.01e-11
NLRP11	-0.64173	0.00495339
NLRP6	-2.58269	0.00179791
NMB	-0.568936	1.89e-05
NMNAT3	-0.557955	1.3e-05
NMU	-0.550962	1.46e-15
NOP10	-0.509809	3.7e-23
NOTCH3	-1.18327	2.33e-84
NPHP1	-0.555286	4.41e-07
NPR2	-0.601808	8.68e-08
NR4A2	-1.04989	4.83e-38
NR4A3	-0.767498	1.57e-05
NRARP	-1.2281	7.21e-49
NRAV	-0.545305	2.43e-11
NRG2	-0.597398	0.00259232
NRGN	-1.16359	3.57e-43
NRP1	-1.8814	8.29e-98
NRTN	-0.769606	4.28e-07
NRXN2	-1.22051	4.11e-05
NSMCE2	-0.73495	4.56e-39
NSMF	-1.07519	3.09e-157
NTAQ1	-0.543787	1.11e-16
NTHL1	-0.52082	7.65e-15
NUBPL	-0.723019	4.53e-16
NUDT8	-0.503394	0.00617788
NXPH4	-1.06329	5.33e-34
NYAP1	-0.697428	3.23e-13
OASL	-1.23096	2.2e-38
OCLN	-0.623166	1.11e-43
OGFOD3	-0.516635	1.25e-18
OGFR	-0.513077	3.71e-40
OLFM1	-1.24033	1.01e-13
OR10H1	-1.73861	3.16e-08
OR51B4	-0.581337	7.47e-18
OR51K1P	-1.96753	2.89e-09
OR7E14P	-1.12948	5.82e-05
OR7E39P	-5.24088	0.00155248
OR7E62P	-4.73012	0.00704218
OR7E85P	-4.66023	0.00752728
OR7E91P	-3.34261	0.00152095
ORAI2	-0.576946	9.63e-20
ORC1	-0.523456	2.72e-16
ORM1	-2.69833	5.12e-06
ORM2	-2.83909	8.03e-07
OS9	-0.638507	1.2e-59
OSCP1	-1.16352	8.05e-15
OSTF1	-0.581592	5.14e-22
OTUD7A	-0.679385	0.00108703
OVOL1	-0.783556	3.57e-21
OXCT2	-0.742263	0.00150253
OXCT2P1	-1.24489	0.00120826
OXTR	-1.0167	4.29e-06
P2RY2	-0.615603	6.84e-08
PACSIN1	-0.693577	3.73e-15
PADI2	-0.819518	4.76e-07
PAK6	-1.14516	1.35e-62
PARD6A	-0.798254	4.42e-07
PARM1	-0.766733	3.03e-56
PARTICL	-0.779729	0.00510861
PASK	-0.561	8.44e-17
PBX1	-0.996911	1.32e-49
PBXIP1	-0.676126	2.11e-18
PCCA	-0.716493	1.46e-12
PCCA-DT	-0.500416	4.21e-08
PCDHB13	-2.09392	0.000109077
PCLAF	-0.51129	8.34e-10
PCNX1	-0.626561	4.17e-52
PCSK5	-0.506205	1.42e-13
PCYOX1L	-0.680993	1.03e-15
PDHX	-0.783736	6.83e-43
PDK1	-0.696825	1.18e-15
PDK3	-0.903886	2.34e-30
PDXP	-1.12635	2.31e-11
PEG10	-0.848278	7.66e-38
PET117	-0.631287	7.26e-08
PFKM	-0.544449	1.05e-38
PGAM1	-0.747218	1.42e-51
PHLPP1	-0.570381	3.5e-16
PHOSPHO1	-1.03372	2.26e-11
PIFO	-1.0652	0.000137149
PIGC	-0.607806	1.57e-12
PIK3CB	-1.17761	7.79e-144
PIN1	-0.670188	4.94e-26
PITPNA	-0.775406	1.42e-60
PITX2	-0.527819	2.45e-09
PITX3	-0.693779	5.93e-05
PKIB	-1.22425	5.97e-86
PLA2G15	-0.580532	2.07e-11
PLA2G4A	-0.872799	8.4e-40
PLA2G4F	-3.26105	1.09e-09
PLCB2	-0.83554	8.9e-07
PLEKHA2	-0.518368	5.04e-22
PLEKHA7	-1.26923	9.13e-63
PLEKHB1	-0.868166	3.93e-30
PLEKHD1	-0.757835	3.61e-06
PLEKHG6	-0.775147	7.07e-37
PLEKHM1	-0.501056	2.78e-21
PLPP6	-0.762913	3.78e-06
PLPPR2	-1.10469	1.66e-98
PLPPR4	-0.598974	0.000353837
PMAIP1	-0.751119	1.55e-43
PMEL	-0.687006	0.000129
PNKD	-0.612586	2.94e-23
PNPLA5	-0.52372	4.32e-05
PODXL	-0.657245	1.74e-28
POGLUT2	-0.665567	7.89e-17
POLDIP2	-0.666148	2.44e-32
POLR2F	-0.665748	4.14e-48
PPARG	-0.80593	1.84e-66
PPM1H	-0.741365	4.89e-39
PPM1J	-0.580589	0.000306787
PPP1R12C	-0.641559	4.25e-35
PPP1R37	-0.57402	9.85e-26
PPP3CB	-0.50764	1.47e-30
PRADC1	-0.570837	3.58e-09
PRAME	-1.3095	4.34e-158
PRDM16	-0.765531	9.76e-15
PRDX2	-0.629488	2.96e-50
PRECSIT	-0.680748	5.47e-13
PRKAR2B	-0.940992	3.02e-35
PRKCE	-0.701974	1.95e-21
PRKG1	-0.866673	0.000249006
PROM2	-2.85012	1.21e-122
PROSER1	-0.850294	2.01e-45
PRR15L	-3.42778	9.87e-47
PRSS22	-0.73603	9.66e-14
PRSS3	-0.683918	2.69e-23
PRSS8	-0.669677	1.17e-27
PSAPL1	-1.60974	0.00255518
PSD	-0.584479	2.32e-06
PSD3	-0.523572	5.71e-35
PSMA2	-0.514559	1.12e-06
PSMA2P2	-4.84397	0.00426867
PTAFR	-0.584806	2.67e-05
PTBP2	-0.703394	8.9e-19
PTCH1	-1.00549	1.63e-37
PTGER2	-1.13291	1.2e-05
PTGES	-1.48551	4.13e-147
PTGS1	-1.31958	2.44e-35
PTP4A3	-0.692074	6.52e-09
PTPRE	-0.560253	2.23e-20
PTPRJ	-0.555767	6.28e-34
PTPRN2	-0.546166	5.96e-05
PTPRS	-0.587072	2.31e-22
PTRHD1	-0.575133	2.45e-09
PWWP2B	-0.582202	3e-13
PXMP4	-0.678316	1.39e-12
PXYLP1	-0.609121	2.71e-14
RAB11FIP4	-0.95421	3.29e-50
RAB19	-0.665034	2.07e-06
RAB25	-1.13123	2.32e-135
RAB26	-0.743389	9.15e-11
RAB29	-0.591682	1.99e-23
RAB38	-0.588599	1.46e-10
RAB3A	-1.40736	5.83e-61
RAB3D	-1.05847	1.58e-55
RAB41	-1.2683	0.00480387
RAB43	-0.625722	0.00584303
RAB5C	-0.589929	4.46e-33
RAC3	-0.638379	1.59e-25
RAMP1	-0.98997	2.11e-21
RAP1GAP	-0.751306	1.04e-38
RAPGEF5	-0.68081	1.45e-26
RARG	-0.631728	1.38e-24
RASA3	-0.539586	1.11e-15
RASAL1	-0.610828	3.47e-14
RASGEF1C	-1.10755	1.78e-07
RASGRP1	-0.732395	1.05e-05
RASGRP2	-0.895568	9.14e-12
RASL11A	-0.592187	1.9e-06
RASSF2	-0.691883	3.37e-28
RBBP8NL	-4.1465	2.43e-09
RBL2	-0.703103	3.36e-31
RCC1	-0.699686	1.71e-51
RCOR2	-0.73778	1.98e-17
RDM1	-0.560768	0.000336654
RDX	-0.591223	3.33e-43
RERE	-0.514178	2.37e-22
RET	-0.500067	1.69e-06
RFLNB	-0.855807	9.8e-48
RGL1	-0.723478	4.16e-15
RGL2	-0.649914	7.92e-30
RGS2	-1.65564	3.88e-128
RGS3	-0.613092	3.53e-20
RHBDD2	-0.565758	1.48e-24
RHBG	-0.836577	2.12e-06
RHOBTB1	-0.893842	1.32e-08
RHOV	-0.911424	1.46e-17
RHPN1-AS1	-0.838333	0.00165789
RILP	-1.09943	1.77e-18
RIOX1	-0.723808	5.65e-12
RNF122	-0.575573	3.55e-07
RNF170	-0.533768	5.42e-11
RNF208	-0.658213	3.97e-15
RNF223	-0.683873	5.04e-08
RNF26	-0.667519	1.88e-25
RNF4	-1.09719	2.4e-121
RNF44	-0.619973	2e-36
RNF8	-0.955581	1.86e-53
ROMO1	-0.667737	4.82e-25
ROR2	-0.765724	4.39e-22
RPL10P13	-0.756631	4.96e-06
RPL23AP87	-1.76389	0.0062561
RPP25	-0.644788	1.69e-13
RPRM	-2.65239	0.00498839
RPS6KA3	-0.516398	1.83e-21
RPS6KA5	-0.765269	3.05e-40
RPS6KB2	-0.581173	1.52e-26
RPUSD4	-0.523492	1.24e-25
RSBN1L	-0.521516	1.22e-22
RTBDN	-0.517523	2.53e-06
RTKN2	-0.674439	2.16e-29
RTL8C	-0.636563	1.38e-24
RTN1	-0.868394	0.00409795
RTN2	-0.907976	7.77e-21
RTN4RL1	-1.46174	4.3e-35
S100A14	-1.14334	1.5e-149
S1PR5	-0.711023	1.39e-07
SAMD15	-1.28695	2.29e-07
SAMD3	-0.697098	3.54e-05
SAMD5	-0.563793	1.06e-10
SARDH	-0.658978	8.03e-06
SAYSD1	-0.549104	7.17e-09
SBK1	-1.1029	2.06e-61
SCAMP5	-0.918971	5.91e-30
SCARF2	-0.608662	0.00282858
SCAT8	-1.39368	5.91e-05
SCFD2	-0.963071	1.13e-37
SCG2	-2.83993	7.18e-226
SCML2	-0.640725	1.3e-17
SCN5A	-0.546318	3.26e-12
SCNN1A	-0.637639	2.3e-26
SCPEP1	-0.558636	2.34e-29
SCUBE1	-0.936749	6.63e-14
SDAD1P1	-0.960835	0.000880779
SDF2L1	-0.58564	2.99e-23
SDHAF1	-0.726517	1.26e-15
SDHAF3	-0.50655	2.36e-08
SEC24B-AS1	-1.48844	1.88e-05
SEC61A2	-0.952842	6e-34
SECISBP2L	-0.605169	3.99e-39
SECTM1	-1.33453	6.81e-41
SELENOO	-0.576192	3.07e-16
SELENOW	-0.638042	6.05e-42
SELL	-0.608472	0.000618891
SEMA3A	-0.839396	1.63e-31
SEMA3C	-0.593634	2.59e-30
SEMA3D	-0.925028	9.67e-10
SEMA3F	-0.720725	7.65e-22
SEMA3G	-0.73531	5.08e-10
SEMA4F	-0.921206	4.38e-33
SEMA4G	-0.66861	2.47e-20
SEMA6A	-0.784109	2.99e-23
SEMA6B	-0.83271	1.71e-47
SEMA6C	-0.632225	7.72e-07
SERGEF	-0.559636	1.56e-07
SERTAD4	-1.03681	2.66e-05
SH2B1	-0.502925	1.24e-18
SH3PXD2A	-1.04729	1.12e-55
SHD	-0.807322	0.00865161
SHISA5	-0.628437	8.6e-40
SHLD3	-0.691911	6.34e-05
SHPK	-0.536431	8.12e-09
SIK1	-0.588781	0.000903896
SIRT4	-0.556489	0.00599506
SIX3	-0.547892	0.00164312
SKI	-0.612405	1.09e-28
SKIDA1	-0.798842	1.14e-05
SKP2	-0.585455	1.9e-21
SLC12A6	-1.18744	4.54e-93
SLC16A10	-0.902697	3.74e-26
SLC16A7	-0.532337	1.68e-17
SLC18A2	-1.45178	1.13e-09
SLC19A1	-0.503199	1.13e-17
SLC25A14	-0.585262	4.31e-10
SLC25A23	-0.611987	7.57e-32
SLC25A24	-0.753212	3.46e-41
SLC25A25	-0.848208	1.51e-41
SLC25A4	-0.518265	4.87e-19
SLC25A42	-0.871075	2.2e-23
SLC25A48	-0.753619	6.02e-05
SLC25A5	-0.719083	1.35e-38
SLC27A3	-0.540449	7.13e-06
SLC29A1	-0.585411	5.42e-22
SLC29A4	-0.837015	2.36e-31
SLC35A4	-1.03984	5.79e-56
SLC35D2	-0.562028	2.88e-14
SLC35E4	-0.676172	2.5e-15
SLC35G1	-0.573956	6.91e-17
SLC36A1	-0.717315	3.49e-20
SLC37A1	-0.60908	9.54e-20
SLC43A2	-0.781222	1.77e-21
SLC44A2	-1.19149	2.85e-98
SLC45A1	-0.934737	1.81e-21
SLC45A4	-0.825335	6.49e-42
SLC4A7	-0.760677	2.76e-66
SLC4A8	-1.19602	9.96e-34
SLC5A5	-0.914192	0.00136545
SLC66A2	-0.585719	2.61e-27
SLC6A16	-0.67047	1.08e-06
SLC6A20	-0.590457	1.21e-07
SLC6A6	-0.929253	1.85e-98
SLC7A8	-0.702564	3.29e-23
SLC9A3R2	-0.733246	3.87e-41
SLIT1	-0.946311	0.00192888
SMARCE1	-0.529429	2.72e-11
SMIM10L2B	-0.913859	7.5e-05
SMIM22	-1.4455	0.00271956
SMIM3	-0.954519	2.4e-55
SMIM30	-0.69049	1.76e-22
SMIM5	-2.21591	3.82e-08
SMO	-0.73268	3.65e-20
SMTNL2	-0.533211	0.000710678
SMUG1	-0.639287	9.08e-17
SNAI3	-0.962101	2.96e-09
SNCA	-0.746078	0.000172789
SNHG30	-0.945131	4.25e-09
SNN	-1.30924	1.63e-93
SNRPD3	-0.579818	2.25e-28
SNTA1	-0.67667	1.91e-22
SNX29	-0.610345	9.75e-17
SOCS1	-0.844371	9.56e-08
SORL1	-0.695449	5.23e-55
SOS1-IT1	-1.15845	0.00385002
SOX2	-1.90526	0.00344297
SOX8	-0.623663	1.68e-09
SP4	-0.595233	5.87e-19
SPATA2L	-0.619472	6.13e-26
SPC24	-0.658209	1.32e-05
SPC25	-0.908939	3.58e-31
SPECC1P1	-4.7826	0.00731591
SPHK1	-0.724363	5.93e-09
SPICE1	-0.814993	0.000271336
SPIDR	-0.562717	4.82e-27
SPINK2	-1.31614	0.000254973
SPINT1	-0.538804	2.65e-51
SPINT1-AS1	-0.523706	2.44e-05
SPP1	-0.942866	0.000101449
SPRR3	-3.10628	0.00917157
SPRYD3	-0.711829	4.61e-49
SPRYD4	-0.6941	2.59e-11
SPTBN2	-0.847265	7.63e-42
SRGAP1	-0.505763	2.29e-29
SSBP2	-1.18874	1.96e-11
SSBP3	-0.51194	3.04e-22
SSR4P1	-1.01922	0.000896091
SSTR5	-0.758264	9.56e-07
ST14	-0.802601	8.34e-102
ST3GAL4	-0.676297	2.64e-18
ST3GAL5	-1.36815	8.67e-70
ST3GAL6	-0.558315	7.71e-08
STAP2	-1.01147	0.000361945
STARD10	-0.939658	4.07e-71
STAU2	-0.555437	5.82e-17
STIM1	-0.634306	1.72e-24
STIMATE	-0.788847	3.6e-07
STK32C	-0.617903	6.42e-19
STK4-AS1	-1.39598	0.0033386
STMN3	-0.841462	3.76e-52
STPG2-AS1	-4.51967	0.00257749
STPG4	-1.14035	4.25e-11
STRIP2	-0.561461	2.45e-17
STX11	-0.660626	5.22e-07
SUSD3	-1.1432	2.61e-13
SUZ12P1	-0.617338	3.28e-09
SYBU	-0.950089	1.4e-51
SYNGR1	-0.674825	1.19e-24
SYP	-0.698592	0.0086502
SYT11	-1.46479	4.28e-05
SYT12	-0.866613	3.25e-07
SYT3	-0.795512	1.46e-09
SYT7	-1.0201	7.73e-74
SYTL2	-1.63004	2.93e-148
TACSTD2	-1.43721	3.05e-98
TANGO2	-0.757852	5.69e-23
TANK	-0.650014	1.28e-34
TAOK2	-0.656879	5.05e-54
TASP1	-0.636792	3.77e-17
TBC1D13	-1.30094	3.91e-69
TBC1D16	-0.689866	6.01e-24
TBX4	-1.90764	1.94e-06
TCAF2	-1.24996	7.92e-07
TCF7L2	-0.508795	1.77e-26
TCTA	-1.01004	4.5e-26
TCTN2	-0.721896	2.13e-15
TEAD2	-0.810783	1.97e-26
TECR	-0.513943	7.04e-22
TECRP1	-0.54532	0.00344978
TENT5A	-0.641138	2.87e-53
TESK2	-0.670697	4.74e-05
TET3	-0.823	3.76e-42
TEX19	-0.83238	0.00042314
TEX261	-0.579185	3.97e-30
TFAP2C	-1.60161	1.55e-107
TFEB	-0.674614	9.53e-08
TGFB3	-0.66236	0.000171456
TGIF2	-0.967722	2.21e-32
THEM6	-0.967348	4.16e-26
THEMIS2	-0.742316	3.47e-20
THRA	-0.838526	7.01e-33
THSD4	-0.675386	4.85e-32
THTPA	-0.559451	0.00367053
TIAM1	-0.932556	5.09e-66
TJP2	-0.586991	0.00319881
TLL1	-0.817688	0.000284746
TLL2	-0.727698	0.000180867
TLNRD1	-0.745185	6.38e-30
TLR5	-0.591083	0.00775034
TM9SF4	-0.758823	6.2e-51
TMC1	-1.3378	0.000730091
TMED10P2	-1.86285	0.00229884
TMED2	-0.82145	5.68e-14
TMEM125	-0.685105	1.1e-13
TMEM132A	-0.817848	4.31e-79
TMEM158	-1.52286	5.02e-77
TMEM160	-0.693595	9.27e-12
TMEM191A	-0.585641	0.000854631
TMEM191B	-2.08154	0.000114604
TMEM200A	-0.522438	2.88e-10
TMEM238	-0.960828	0.000315417
TMEM25	-0.517809	6.26e-14
TMEM251	-0.68614	7.63e-10
TMEM255B	-0.553549	8.31e-06
TMEM256	-0.59004	1.13e-07
TMEM270	-1.23225	0.00303863
TMEM51	-0.564262	1.8e-18
TMEM52	-0.530317	9.29e-09
TMEM54	-0.693417	7.48e-28
TMEM59	-0.555883	2.1e-35
TMEM67	-0.501701	2.17e-11
TMEM69	-0.587177	7.21e-26
TMEM81	-0.593623	7.6e-05
TMEM8B	-0.681031	1.98e-06
TMOD2	-0.584409	3.26e-20
TMPRSS11E	-3.81488	7.66e-14
TMPRSS13	-3.186	5.17e-27
TMPRSS4	-2.89822	2.76e-36
TMSB15A	-1.26801	6.35e-34
TNFRSF11A	-0.599586	5.13e-07
TNFRSF19	-1.47377	8.18e-20
TNFSF18	-1.04073	3.93e-05
TNIP2	-0.612006	2.71e-34
TOLLIP	-0.631719	1.88e-20
TOMM34	-0.978717	1.58e-93
TOMM40	-0.552093	3.5e-38
TOMM40P2	-1.30024	0.00235197
TOX2	-0.606172	3.53e-17
TP53I11	-0.553941	5.5e-26
TPBG	-0.612714	1.37e-30
TPD52L1	-0.518152	6.42e-27
TPPP	-1.68777	2.6e-96
TPST2	-0.509128	1.02e-14
TRAF3	-0.91423	9.2e-63
TRAF4	-0.643528	1.72e-41
TRAFD1	-0.798082	1.78e-60
TRAPPC9	-1.10229	5.79e-40
TRERF1	-0.80898	8.76e-44
TRIB2	-1.27971	3.37e-40
TRIM15	-0.73089	1.48e-11
TRIM2	-0.511133	3.38e-26
TRIM29	-0.872222	5.97e-07
TRIM3	-0.58662	2.8e-12
TRIM38	-0.826582	4.71e-53
TRIM44	-0.687893	2.07e-45
TRIM52-AS1	-0.740619	1.81e-07
TRIM62	-0.537328	2.96e-13
TRIM9	-0.746683	1.35e-09
TRMT61A	-0.541184	2.07e-17
TRPM4	-0.814612	1.25e-39
TSC22D4	-0.543465	2.2e-22
TSHZ1	-0.859918	1.61e-26
TSPAN15	-0.528398	2.45e-17
TSPAN33	-0.503082	3.12e-13
TSPAN7	-0.766355	3.34e-06
TSPAN9	-0.729549	3.03e-32
TSR2	-0.560124	2.01e-18
TSSK6	-1.74638	5.49e-09
TTC30A	-0.92811	1.26e-05
TTC30B	-1.01559	0.000770471
TTC33	-0.567949	9.13e-16
TTC39A	-0.618106	1.06e-21
TTF2	-0.528782	3.62e-15
TTYH2	-0.752104	2.23e-27
TUBA4A	-0.802429	1.85e-77
TUBAP5	-0.753257	1e-07
TUBB4A	-0.536029	4.72e-17
TUBB8P1	-0.642052	0.000567218
TUBGCP4	-0.751528	3.7e-29
TUSC2	-0.511239	3.89e-28
TXNDC16	-0.735854	5.71e-11
TXNDC5	-0.789403	1.23e-17
UBAC2-AS1	-1.19845	3.43e-06
UBE2D3	-0.504845	3.79e-33
UBE2N	-0.55	1.3e-32
UBE3D	-0.527519	1.08e-07
UFSP2	-0.757125	5.9e-26
ULK1	-0.857966	8.19e-46
UNKL	-0.863968	1.75e-32
UOX	-1.1322	0.00815589
UPK2	-1.89165	0.000334192
UPK3B	-1.04454	2.21e-08
UQCC3	-0.523231	7.33e-11
UQCR10	-0.501748	7.39e-18
UQCRFS1	-0.562396	5.97e-30
USB1	-0.511474	2.75e-35
USP22	-0.512901	3.08e-07
USP2-AS1	-0.680364	4.65e-06
USP43	-0.51697	3.89e-10
UST	-0.657641	2.56e-26
UTRN	-0.773352	2.07e-76
VAMP8	-0.528588	6.86e-17
VDAC1P8	-0.783371	7.96e-11
VGF	-0.595857	8.48e-13
VGLL4	-0.943032	3.44e-31
VIPR1	-0.742207	1.13e-11
VOPP1	-0.528762	8.84e-17
VPS37B	-0.527427	5.75e-31
VSIG2	-1.14262	0.00258517
VSNL1	-0.532498	2.56e-08
VTCN1	-2.0503	8.36e-06
VTI1A	-0.720266	3.11e-56
VTI1B	-0.501662	2.29e-27
VWA1	-1.07487	4.11e-92
VWA5B2	-0.985094	2.24e-16
VWA7	-0.645328	2.39e-08
WASHC5	-0.538405	2.51e-30
WBP1L	-0.540333	2.32e-33
WDPCP	-0.612633	0.000911146
WDR34	-0.506918	1.33e-15
WDR4	-0.650368	8.7e-17
WNK2	-0.506951	2.51e-12
WNT10A	-0.872923	0.00249382
WNT10B	-0.711255	1.69e-21
WNT7B	-0.802727	1.16e-25
WNT9A	-0.80082	1.41e-19
WWTR1	-0.710879	4.14e-53
ZBED1	-0.563446	4.96e-15
ZBED5-AS1	-0.650754	4.5e-05
ZBTB18	-0.802773	3.04e-09
ZBTB4	-0.522118	7.08e-26
ZBTB42	-0.637536	1.87e-10
ZCCHC12	-1.06845	8.12e-13
ZDHHC11B	-0.577932	0.0035511
ZDHHC13	-0.557175	1.62e-16
ZDHHC18	-0.524939	3.52e-32
ZDHHC24	-0.598046	5.3e-10
ZDHHC3	-0.571789	2.02e-31
ZDHHC7	-0.540655	6.22e-22
ZFP36L2	-0.87556	1.8e-51
ZFP42	-1.60647	0.00133723
ZMYND10	-0.968863	0.00138371
ZNF200	-0.515988	1.56e-10
ZNF277	-2.53184	1.38e-134
ZNF395	-0.542337	3.21e-18
ZNF488	-1.23054	1.63e-26
ZNF561-AS1	-0.563518	0.000633384
ZNF576	-0.621863	7.99e-13
ZNF618	-0.66513	1.71e-22
ZNF702P	-0.728765	0.00173835
ZNF738	-0.510816	0.000303742
ZNF774	-0.687711	4.46e-07
ZNF792	-0.601274	1.77e-05
ZNF821	-0.522308	0.000733073
ZNF827	-1.09512	7.11e-105
ZSWIM4	-0.641839	1.6e-05
ZWILCH	-0.636345	1.33e-31
ZYG11A	-3.36622	2.62e-06

### Sheet: Gene List from TSSK6 OE 
HGNC_Symbol	Log2(Fold Change)	P-Value
ABCA1	0.549325	0.000376484
ABCA13	0.988341	0.00253612
ABI3BP	0.512499	4.45e-05
ADPRHL1	0.713839	9.63e-13
AKR1C1	0.55526	2.4e-14
AKR1C2	0.536455	5.51e-09
APBA1	0.643926	9.76e-09
ATP2B4	0.612565	2.5e-07
ATRNL1	0.892786	1.87e-09
BHLHE41	0.502704	4.87e-05
CAMK1G	1.22099	0.000126554
CARMIL2	1.25017	0.000349694
CD22	1.90911	0.00507627
CDH18	0.512054	0.00791855
COL24A1	0.558657	0.00511071
COL4A6	0.585727	3.04e-05
CSF3	1.39379	0.00707433
DGKI	0.738841	0.00315738
DLL4	0.642481	0.000114974
ETV1	0.544815	1.18e-05
FCRLA	2.01814	0.000652603
FLNC	0.534537	0.00010449
FMN1	0.822585	9.23e-08
FOLR3	0.814493	0.00080038
GPRASP1	1.04786	0.00297599
GRAMD1B	0.556846	6.74e-06
GREM1	0.505444	4.44e-06
HDAC5	0.600228	9.3e-10
HERC2P10	0.819651	0.00740815
IL13RA2	0.591937	1.19e-05
IL24	2.90189	1.74e-09
ITGA10	0.639081	6.03e-09
JARID2	0.549845	2.72e-07
LINC00649	1.4467	0.00935245
LINC02057	0.5032	0.00641887
MAP3K8	0.600701	0.00254086
MEF2C	0.602479	3.64e-10
MFAP5	1.83015	0.00422983
MMP1	0.938742	1.37e-08
MMP3	0.694082	7.22e-09
MYEOV	0.6201	0.000633157
NR4A1	0.793916	1.43e-08
P3H2	0.542808	4.7e-06
PLEKHA7	1.00325	0.00557975
PLPPR4	0.556499	0.000187204
PODXL	1.22872	3.64e-12
PRRG4	0.669545	0.00447804
PTPN22	1.12266	8.68e-11
RGS4	0.723944	9.58e-17
SEMA6D	0.802247	0.00128148
SERPINB2	0.586946	1.1e-08
SERPINB7	1.04222	3.18e-28
SLC4A4	0.744964	1.05e-07
SMAD7	0.5337	0.00521602
STC1	1.00375	7.4e-27
SYNE2	0.583096	0.000537577
TENM4	0.794161	0.00451429
VSTM2L	0.674406	0.00102633

### Sheet: Enrichr TSSK6 KD
Transcription
Database	Geneset Name	P-value	Adj p-value	Odds Ratio	Combined Score
ChEA 2022	STAT3 24763339 ChIP-Seq IMN-ESCs Mouse	8.728e-06	0.0001115	1.54	17.91
ChEA 2022	STAT3 18555785 ChIP-Seq MESCs Mouse	0.0009174	0.004837	1.37	9.56
ARCHS4 TFs Coexp	STAT3 human tf ARCHS4 coexpression	0.02219	0.1747	1.53	5.84
TF Perturbations Followed by Expression	STAT3 KD Human GSE42979 CREEDSID Gene 2148 UP	0.0002299	0.007861	2.02	16.89
TF Perturbations Followed by Expression	STAT3 KD Human GSE42979 CREEDSID Gene 2148 DOWN	0.004069	0.05432	1.71	9.39
TF Perturbations Followed by Expression	STAT3 siRNA HCC70 Human GSE85579 RNAseq UP	0.009986	0.09752	1.74	8
TF Perturbations Followed by Expression	STAT3 Deficiency Mouse GSE6846 CREEDSID Gene 85 DOWN	0.01001	0.09752	1.7	7.81
Genome Browser PWMs	V$STAT3 02	0.003839	0.7806	2.07	11.51
Pathways
Database	Geneset Name	P-value	Adj p-value	Odds Ratio	Combined Score
Reactome Pathways 2024	Crosslinking of Collagen Fibrils	0.0009084	0.22	6.85	47.99
Reactome Pathways 2024	EPH-ephrin Mediated Repulsion of Cells	0.002066	0.3561	3.35	20.69
Reactome Pathways 2024	Anchoring Fibril Formation	0.002476	0.3561	6.85	41.09
WikiPathways 2024 Human	Epithelial to Mesenchymal Transition in Colorectal Cancer WP4239	0.0005506	0.2653	2.31	17.37
WikiPathways 2024 Human	Neural Crest Cell Migration During Development WP4564	0.001241	0.2653	3.98	26.65
WikiPathways 2024 Human	Neural Crest Cell Migration in Cancer WP4565	0.002129	0.3412	3.63	22.34
WikiPathways 2024 Human	Axon Guidance WP5289	0.009284	0.5612	2.47	11.58
BioPlanet 2019	Axon Guidance	2.032e-08	2.288e-05	2.6	46.07
BioPlanet 2019	L1CAM Interactions	0.001694	0.318	2.61	16.65
KEGG 2026	Axon Guidance	1.262e-06	0.0004076	2.92	39.7
KEGG 2026	Cell Adhesion Molecule (CAM) Interaction	0.01885	0.6089	1.8	7.17
Elsevier Pathway Collection	EphrinR-> Actin Signaling	0.001748	0.9801	7.61	48.31
Elsevier Pathway Collection	EphrinR-> STAT Signaling	0.01606	0.9801	4.98	20.56
MSigDB Hallmark 2020	Apical Surface	0.02828	0.1856	2.59	9.24
MSigDB Hallmark 2020	Apical Junction	0.03259	0.1856	1.61	5.52
Panther 2016	Axon Guidance Mediated by Semaphorins Homo Sapiens P00007	0.00455	0.2002	5.71	30.77
CM4AI U2OS Protein Localization Assemblies	Intracellular Signaling and Cytoskeletal dynamics	0.003559	0.2678	2.08	11.75
CM4AI U2OS Protein Localization Assemblies	Cytoskeleton Organization and Intracellular Signaling	0.00618	0.2678	1.63	8.28
Ontologies
Database	Geneset Name	P-value	Adj p-value	Odds Ratio	Combined Score
GO Biological Process 2025	Axonogenesis (GO:0007409)	3.014e-12	1.085e-10	3.95	104.67
GO Biological Process 2025	Axon Guidance (GO:0007411)	1.32e-10	2.377e-07	4.17	94.75
GO Biological Process 2025	Neuron Projection Guidance (GO:0097485)	1.988e-10	2.387e-07	4.45	99.4
GO Biological Process 2025	Neural Crest Cell Migration (GO:0001755)	2.649e-08	2.385e-05	9.19	160.25
GO Biological Process 2025	Mesenchymal Cell Migration (GO:0090497)	4.253e-08	3.063e-05	9.94	168.8
GO Biological Process 2025	Semaphorin-Plexin Signaling Pathway (GO:0071526)	4.059e-05	0.01624	5.4	54.59
GO Celluar Component 2025	Apical Junction Complex (GO:0043296)	0.0001054	0.01692	2.98	27.24
GO Celluar Component 2025	Tight Junction (GO:0070160)	0.0007458	0.04788	2.75	19.81
GO Celluar Component 2025	Bicellular Tight Junction (GO:0005923)	0.001084	0.058	2.87	19.61
GO Celluar Component 2025	Cytoplasmic Side of Plasma Membrane (GO:0009898)	0.004209	0.1689	2.27	12.4
GO Molecular Function 2025	Semaphorin Receptor Binding (GO:0030215)	6.42e-07	0.0002322	11.45	163.3
COMPARTMENTS Curated 2025	Apical Junction Complex	0.0004513	0.1257	2.69	20.75
COMPARTMENTS Curated 2025	Cell-cell Junction	0.001332	0.1616	1.72	11.41
COMPARTMENTS Curated 2025	Tight Junction	0.001454	0.1616	2.56	16.71
COMPARTMENTS Curated 2025	Bicellular Tight Juction	0.001964	0.1616	2.67	16.65
COMPARTMENTS Experimental 2025	Cell Junction	0.01086	0.5212	1.58	7.16
1) Input gene list (n=1365) from TSSK6 KD data set with the cut off of log2(fold change) < -0.5 and p-value < 0.01 into Enrichr
2) Queried Transcription for STAT3 datasets and P-value < 0.05
3) Queried Top Ten Pathways datasets related to migration, invasion, focal adhesions, cytoskeleton, adhesion and P-value < 0.05
4) Queried Top Ten Ontologies datasets related to migration, invasion, focal adhesions, cytoskeleton, adhesion and P-value < 0.05

### Sheet: Enrichr TSSK6 OE
Transcription
Database	Geneset Name	P-value	Adj p-value	Odds Ratio	Combined Score
ChEA 2022	STAT3 18555785 ChIP-Seq ESCs Mouse	7.123e-05	0.009373	3.97	37.88
ChEA 2022	STAT3 23295773 ChIP-Seq U87 Human	0.002709	0.05243	2.52	14.88
ENCODE and ChEA Consensus TFs from ChIP-X	STAT3 ChEA	0.01473	0.356	6.2	26.14
TF Perturbations Followed by Expression	STAT3 KD Human GSE42979 CREEDSID Gene 2148 UP	0.009151	0.1171	5.22	24.5
TRRUST Transcription Factors 2019	STAT3 human	0.008131	0.07951	7.77	37.39
Pathways
Database	Geneset Name	P-value	Adj p-value	Odds Ratio	Combined Score
Reactome Pathways 2025	Extracellular Matrix Organization	2.488e-05	0.0051	9.2	97.58
Reactome Pathways 2025	Collagen Formation	4.554e-05	0.01009	17.1	152.37
Reactome Pathways 2025	Assembly of Collagen Fibrils and Other Multimeric Structures	0.0007392	0.02365	18.7	134.82
Reactome Pathways 2025	Collagen Degradation	0.0008505	0.02381	17.78	125.68
Reactome Pathways 2025	Collagen Biosynthesis and Modifying Enzymes	0.0009719	0.2419	16.94	117.51
WikiPathways 2024 Human	Matrix Metalloproteinases WP129	0.003413	0.05866	25.4	144.28
BioPlanet 2019	Interleukin-1 Regulation of Extracellular Matrix	1.291e-06	0.0003214	20.07	272.14
BioPlanet 2019	Extracellular Matrix Organization	0.0001534	0.009548	16.52	145.12
KEGG 2026	Cytoskeleton in Muscle Cells	0.0005373	0.04675	8.27	62.24
KEGG 2026	JAK-STAT Signaling Pathway	0.01261	0.1741	6.58	28.77
Elsevier Pathway Collection	Proteins Involved in Adhesion, Migration and Invasion of Endometriotic Cell	0.001227	0.03191	44.48	298.13
MSigDB Hallmark 2020	Epithelial Mesenchymal Transition	2.436e-05	0.0006577	11.75	124.77
Panther 2016	Plasminogen activating cascade Homo sapiens P00050	1.027e-05	0.0001952	90.59	1040.53
CM4A1 U2OS Protein Localization Assemblies	Extracellular Matrix Organization Subcomplex	0.01442	0.2524	87.45	370.72
CM4A1 U2OS Protein Localization Assemblies	Collagen Biosynthesis and Extracellular Matrix Organization	0.03986	0.2524	26.89	86.67
Ontologies
Database	Geneset Name	P-value	Adj p-value	Odds Ratio	Combined Score
GO Biological Process 2025	Negative Regulation of Blood Vessel Endothelial Cell Migration (GO:0043537)	2.767e-06	0.001294	49.17	629.21
GO Biological Process 2025	Negative Regulation of Endothelial Cell Migration (GO:0010596)	3.915e-06	0.001294	44.69	556.41
GO Biological Process 2025	Extracellular Matrix Organization (GO:0030198)	0.0001831	0.02001	10.53	90.65
GO Biological Process 2025	Extracellular Structure Organization (GO:0043062)	0.0003027	0.02001	13.73	111.26
GO Cellular Component 2025	Basement Membrane (GO:0005604)	0.0004118	0.02635	23.09	179.98
GO Cellular Component 2025	Collagen-Containing Extracellular Matrix (GO:0062023)	0.0008288	0.02652	5.99	42.49
GO Cellular Component 2025	Adherens Junction (GO:0005912)	0.009612	0.127	7.3	33.88
GO Cellular Component 2025	Filopodium (GO:0030175)	0.01191	0.127	12.91	57.21
GO Cellular Component 2025	Intermediate Filament Cytoskeleton (GO:0045111)	0.02156	0.147	9.34	35.82
COMPARTMENTS Curated 2025	Collagen-Containing Extracellular Matrix	0.000645	0.0599	6.29	46.24
COMPARTMENTS Curated 2025	Side of Membrane	0.0007967	0.0599	5.13	36.58
COMPARTMENTS Curated 2025	Extracellular Matrix	0.002529	0.0599	4.77	28.51
1) Input gene list (n=58) from TSSK6 OE data set with the cut off of log2(fold change) > 0.5 and p-value < 0.01 into Enrichr
2) Queried Transcription for STAT3 datasets and P-value < 0.05
3) Queried Top Ten Pathways datasets related to migration, invasion, focal adhesions, cytoskeleton, adhesion and P-value < 0.05
4) Queried Top Ten Ontologies datasets related to migration, invasion, focal adhesions, cytoskeleton, adhesion and P-value < 0.05
